# Intragenic recruitment of NF-κB drives alternative splicing modifications upon activation by the viral oncogene TAX of HTLV-1

**DOI:** 10.1101/676353

**Authors:** Lamya Ben Ameur, Morgan Thenoz, Guillaume Giraud, Emmanuel Combe, Jean-Baptiste Claude, Sebastien Lemaire, Nicolas Fontrodona, Hélène Polveche, Marine Bastien, Antoine Gessain, Eric Wattel, Cyril F. Bourgeois, Didier Auboeuf, Franck Mortreux

## Abstract

The chronic NF-κB activation in inflammation and cancer has long been linked to persistent activation of NF-κB responsive gene promoters. However, NF-κB factors such as RELA also massively bind to gene bodies. Here, we demonstrate that the recruitment of RELA to intragenic regions regulates alternative splicing upon activation of NF-κB by the viral oncogene TAX of HTLV-1. Integrative analysis of RNA splicing and chromatin occupancy, combined with chromatin tethering assays, demonstrate that DNA-bound RELA interacts with and recruits the splicing regulator DDX17 in a NF-kB activation-dependent manner, leading to alternative splicing of target exons thanks to DDX17 RNA helicase activity. This NF-kB/DDX17 axis accounts for a major part of the TAX-induced alternative splicing landscape that mainly affects genes involved in oncogenic pathways. Collectively, our results demonstrate a physical and direct involvement of NF-κB in alternative splicing regulation, which significantly revisits our knowledge of HTLV-1 pathogenesis and other NF-κB-related diseases.
