## Supplemental Table 2 for "Intragenic recruitment of NF-κB drives alternative splicing modifications upon activation by the viral oncogene TAX of HTLV-1"

### Sheet: Table_S2
	EXON_LENGTH	INTRON_LENGTH_BEFORE	INTRON_LENGTH_AFTER	GC_BEFORE_ACCEPTOR	GC_AFTER_ACCEPTOR	GC_BEFORE_DONOR	GC_AFTER_DONOR
mean	165.11	2579.06	2480.09	47.01	52.31	53	51.36
SE.mean	13.12	255.75	251.55	0.62	0.47	0.46	0.63
