## Supplemental Table 3 for "Intragenic recruitment of NF-κB drives alternative splicing modifications upon activation by the viral oncogene TAX of HTLV-1"

### Sheet: Feuil2
Events	Gene_Exon_Regulation
exon_skipping	HDAC5_18_down
exon_skipping	MAPKBP1_11_down
exon_skipping	BCLAF1_7_up
exon_skipping	KDM5A_28_down
exon_skipping	TAB3_12_down
exon_skipping	KIAA1731_20_down
exon_skipping	ATP6V1H_9_down
exon_skipping	RNF150_6_down
exon_skipping	EXOC6B_8_down
exon_skipping	IQGAP3_7_down
exon_skipping	TRMT1_9_down
exon_skipping	TCF7_13_up
exon_skipping	RNF144A_6_down
exon_skipping	NADSYN1_12_down
exon_skipping	PLAGL1_4_up
exon_skipping	MYEF2_15_down
exon_skipping	BMP1_20_down
exon_skipping	VPS13D_41_up
exon_skipping	RPS6KL1_11_down
exon_skipping	CASK_19_up
exon_skipping	MORC3_14_down
exon_skipping	PLBD2_2_down
exon_skipping	USE1_2_down
exon_skipping	UBR1_36_down
exon_skipping	ZNF717_2_down
exon_skipping	ANO8_3_down
exon_skipping	PALM2-AKAP2_7_up
exon_skipping	PPP1R10_11_down
exon_skipping	LSS_6_down
exon_skipping	GUSB_9_down
exon_skipping	FAM135A_11_down
exon_skipping	PPP2R5D_10_down
exon_skipping	RBCK1_3_down
exon_skipping	TERF1_8_down
exon_skipping	FLNA_30_down
exon_skipping	CCNF_14_down
exon_skipping	RBMS2_14_down
exon_skipping	AASS_20_up
exon_skipping	PDE4DIP_47_up
exon_skipping	UHRF2_12_up
exon_skipping	PER1_18_down
exon_skipping	TMEM63B_21_down
exon_skipping	UBN1_17_down
exon_skipping	DGKD_13_down
exon_skipping	TRAPPC6A_2_down
exon_skipping	SRRM1_15_down
exon_skipping	CUL9_8_down
exon_skipping	SEC16A_31_down
exon_skipping	RAPGEFL1_15_down
exon_skipping	TLE2_20_down
exon_skipping	C1orf9_13_up
exon_skipping	SLC12A4_23_down
exon_skipping	C1orf52_2_down
exon_skipping	CEP110_5_down
exon_skipping	TUFT1_6_down
exon_skipping	SLC22A17_6_down
exon_skipping	CHKB_12_down
exon_skipping	ZNF678_2_up
exon_skipping	RNF14_4_up
exon_skipping	CENPP_7_down
exon_skipping	TBC1D22A_9_down
exon_skipping	ALKBH1_3_down
exon_skipping	WDR62_20_down
exon_skipping	PLEKHH3_12_down
exon_skipping	MLF1IP_12_down
exon_skipping	NUDT14_5_up
exon_skipping	STAG1_10_up
exon_skipping	TNRC6A_9_up
exon_skipping	RBM6_31_down
exon_skipping	RABL2B_2_down
exon_skipping	C16orf59_2_down
exon_skipping	C17orf53_5_down
exon_skipping	LAMP2_10_up
exon_skipping	COL13A1_37_down
exon_skipping	RAPGEF6_5_down
exon_skipping	PRR3_2_down
exon_skipping	LRRC49_3_down
exon_skipping	FPGS_16_down
exon_skipping	ADCY1_21_down
exon_skipping	USP30_10_down
exon_skipping	TAZ_5_down
exon_skipping	APLP1_14_down
exon_skipping	ARIH2_3_down
exon_skipping	VPS33B_3_down
exon_skipping	CHMP4C_2_up
exon_skipping	TIAL1_2_down
exon_skipping	ABCA10_14_down
exon_skipping	MRRF_6_down
exon_skipping	ZNF512_2_down
exon_skipping	C16orf68_11_down
exon_skipping	MYCBP2_56_up
exon_skipping	SLC25A20_8_down
exon_skipping	DGKH_34_up
exon_skipping	RPGRIP1L_21_down
exon_skipping	RALGAPA1_20_down
exon_skipping	ACACA_51_down
exon_skipping	MLLT10_14_up
exon_skipping	KDM4C_12_up
exon_skipping	UEVLD_4_down
exon_skipping	HPS1_10_down
exon_skipping	DPP8_14_down
exon_skipping	MYOM2_34_down
exon_skipping	STAC3_9_down
exon_skipping	SMC5_19_down
exon_skipping	MGA_3_down
exon_skipping	WASF3_7_up
exon_skipping	MADD_12_down
exon_skipping	REPS1_10_up
exon_skipping	EFEMP1_2_down
exon_skipping	TRIM3_11_down
exon_skipping	ZNF384_6_down
exon_skipping	TMEM182_6_up
exon_skipping	AUTS2_11_down
exon_skipping	PALM2_7_up
exon_skipping	SFI1_27_down
exon_skipping	GMPR2_2_down
exon_skipping	BLZF1_4_down
exon_skipping	TNNT1_5_down
exon_skipping	CCNL1_4_up
exon_skipping	TPCN2_8_down
exon_skipping	IL17RC_15_up
exon_skipping	SMPDL3A_4_down
exon_skipping	SYCP2L_8_down
exon_skipping	SEC31B_9_up
exon_skipping	TTC13_14_up
exon_skipping	RSU1_2_up
exon_skipping	MPDZ_38_down
exon_skipping	TBCD_23_down
exon_skipping	C12orf35_4_up
exon_skipping	ANKRD54_7_down
exon_skipping	EGFL7_9_down
exon_skipping	PABPC4_11_down
exon_skipping	AC009533.2_28_up
exon_skipping	TMEM129_3_down
exon_skipping	EGFLAM_19_up
exon_skipping	ROBO1_20_up
exon_skipping	AKAP2_7_up
exon_skipping	PHACTR2_6_up
exon_skipping	ZNF217_5_down
exon_skipping	GBF1_37_down
exon_skipping	GZF1_4_down
exon_skipping	HES4_2_down
exon_skipping	COL27A1_36_down
exon_skipping	UBQLN4_8_down
exon_skipping	MAP3K4_18_up
exon_skipping	ZNF250_5_down
exon_skipping	FNIP1_22_down
exon_skipping	MAGI1_28_up
exon_skipping	CPT1B_9_down
exon_skipping	HHAT_6_down
exon_skipping	NAA40_4_down
exon_skipping	ALS2CR8_18_up
exon_skipping	MORN1_3_down
exon_skipping	PAK4_5_down
exon_skipping	RHPN1_3_down
exon_skipping	RBM5_6_down
exon_skipping	RTEL1_15_down
exon_skipping	GBF1_26_down
exon_skipping	ZNF517_3_down
exon_skipping	ARHGEF7_7_down
exon_skipping	MINK1_19_down
exon_skipping	SPIRE2_14_up
exon_skipping	PDK1_11_down
exon_skipping	CSNK1G3_13_down
exon_skipping	ZNF300_3_up
exon_skipping	ANUBL1_13_down
exon_skipping	ZNF451_7_down
exon_skipping	FLCN_6_down
exon_skipping	DEDD2_3_up
exon_skipping	AP2M1_6_down
exon_skipping	GLYR1_9_down
exon_skipping	TRIP6_2_down
exon_skipping	CASK_20_down
exon_skipping	SMARCA1_13_up
exon_skipping	CDCA3_2_down
exon_skipping	PPOX_9_down
exon_skipping	ARHGEF7_20_down
exon_skipping	NDST2_5_down
exon_skipping	FANCG_4_down
exon_skipping	ILK_5_down
exon_skipping	C19orf54_5_up
exon_skipping	GRIPAP1_18_down
exon_skipping	ST7_15_down
exon_skipping	DFNB31_4_up
exon_skipping	C10orf2_2_up
exon_skipping	VTI1A_2_down
exon_skipping	NSMAF_18_down
exon_skipping	SLC2A8_5_down
exon_skipping	IFFO2_4_down
exon_skipping	ABCA5_38_down
exon_skipping	PTPN4_13_down
exon_skipping	INPP5B_4_down
exon_skipping	NPHP3_15_down
exon_skipping	RRN3_6_down
exon_skipping	RTEL1_33_down
exon_skipping	SENP1_12_down
exon_skipping	GPR176_4_down
exon_skipping	TGFBR1_8_down
exon_skipping	HEXDC_9_down
exon_skipping	DENND4C_30_down
exon_skipping	MBNL1_10_up
exon_skipping	CENPO_2_up
exon_skipping	DNAH11_6_up
acceptor	EYA1_7_down
acceptor	DOCK7_44_up
acceptor	C5orf44_12_down
acceptor	MST1_18_down
acceptor	TBC1D19_9_down
acceptor	C6orf167_11_up
acceptor	ZNF434_2_up
acceptor	DPY19L3_17_down
acceptor	FAM118B_7_up
acceptor	CARS_15_down
acceptor	HEATR5A_10_down
acceptor	CCDC76_10_up
acceptor	MAPK14_10_down
acceptor	TCFL5_6_down
acceptor	TOPBP1_8_up
acceptor	INTS9_10_up
acceptor	CUL9_7_up
acceptor	PIM2_4_up
acceptor	DHX29_17_up
acceptor	HNRNPA2B1_12_up
acceptor	HPS3_15_up
acceptor	MSH5_26_up
acceptor	KIAA1109_66_up
acceptor	FANCG_10_up
acceptor	NDUFA13_9_down
acceptor	PLA2G6_19_up
acceptor	MAP9_5_down
acceptor	SMURF1_18_down
acceptor	VPS13D_48_up
acceptor	GLMN_13_down
acceptor	GCAT_2_up
acceptor	C19orf54_6_down
acceptor	RP11-108K14.4_12_up
acceptor	LAMB2_20_up
acceptor	CCNJ_5_up
acceptor	FMNL1_13_down
acceptor	PDLIM7_10_down
acceptor	DEPDC5_28_up
acceptor	CIRBP_9_up
acceptor	LUC7L_3_down
acceptor	KIAA0467_13_up
acceptor	GLT8D1_2_up
acceptor	LPHN1_18_down
acceptor	C1orf58_11_down
acceptor	DYRK1A_6_down
acceptor	YJEFN3_8_down
acceptor	MECOM_15_up
acceptor	MEGF8_42_up
acceptor	YIPF3_2_down
acceptor	AP1G2_3_down
donor	MTMR9_5_up
donor	HAUS5_15_down
donor	FAM18B_1_up
donor	FUCA1_1_down
donor	P2RX2_7_down
donor	FMNL1_12_up
donor	RIOK3_8_down
donor	GPATCH1_13_up
donor	GOLGA8A_2_down
donor	CSTF1_1_down
donor	TEX10_4_down
donor	C17orf48_2_up
donor	PCDH7_3_up
donor	TAF6_2_up
donor	C6orf130_1_down
donor	ATRNL1_1_up
donor	HNRNPC_3_up
donor	KIAA0913_19_down
donor	ITGA6_22_up
donor	HELQ_1_down
donor	NDST2_17_up
donor	HSPA12A_8_up
donor	VPS45_10_down
donor	TBL2_4_up
donor	MAPK8IP3_5_down
donor	TGIF2_1_down
donor	GOLGA1_9_down
donor	PHF19_12_up
donor	NUDT1_1_up
donor	POLG2_1_down
donor	ERMAP_6_up
donor	FAM193B_9_down
donor	CXorf40A_1_up
donor	AP1G2_1_down
donor	ZNF75D_1_down
donor	ATG16L1_13_up
donor	C1orf122_1_down
donor	PHKB_1_down
donor	PICK1_1_up
donor	CABIN1_27_up
donor	CEP110_24_up
donor	BIRC6_32_down
donor	CDC42SE1_1_up
donor	DOT1L_7_down
donor	PHF17_3_up
donor	ITGA1_20_up
donor	ZNF569_2_down
donor	KLHL28_3_down
donor	PIKFYVE_12_down
donor	UHRF1BP1_9_up
donor	TAF15_7_up
donor	TACC1_14_down
donor	RP11-431I8.2_10_up
donor	DENND4B_25_down
donor	OSGEP_5_up
donor	TCF4_28_up
donor	HPS5_1_down
donor	NBEAL2_38_down
donor	TTC19_2_down
donor	PAPD4_1_down
donor	WASH6P_9_down
donor	CCDC66_6_down
donor	IFT80_6_up
donor	CAV1_1_down
donor	XRRA1_5_up
donor	LPHN1_14_down
donor	AC091132.4_1_up
donor	PSEN1_1_down
donor	CENPL_1_up
donor	HBP1_1_up
donor	CHTF18_7_up
donor	ANKS6_16_up
donor	FAM173A_3_up
donor	CRK_2_down
donor	C14orf129_3_up
donor	NCOR2_47_down
donor	DIP2A_21_down
donor	SENP1_2_down
donor	LUC7L3_12_up
donor	AURKB_5_down
donor	ZZZ3_6_up
donor	CCDC82_9_up
donor	FAM119A_1_down
donor	PRPSAP2_1_up
donor	BAZ2B_39_down
donor	ANKRA2_2_up
donor	GPAT2_21_up
donor	C11orf80_1_down
donor	LRRC37A4_1_up
multi_exon_skipping	ARMCX6_2:3_down
multi_exon_skipping	ARPC4_11:12:13:14_down
multi_exon_skipping	DNAJC19_2:3_down
multi_exon_skipping	PI4KB_2:3_up
multi_exon_skipping	SUV420H1_5:6_down
multi_exon_skipping	GALNT7_5:6_down
multi_exon_skipping	AMPD2_3:4:5_down
multi_exon_skipping	CSNK1D_9:10_down
multi_exon_skipping	HIPK3_3:4_down
multi_exon_skipping	ZFYVE21_2:3_down
multi_exon_skipping	CBWD5_13:14_up
multi_exon_skipping	RP11-266J6.1_11:12:13:14_down
multi_exon_skipping	MDM1_8:9_down
multi_exon_skipping	PLAGL1_2:4_down
multi_exon_skipping	C17orf53_4:5:6_down
multi_exon_skipping	SLC25A17_2:3:4:5:6_down
multi_exon_skipping	FAM13B_11:12:13:14_down
multi_exon_skipping	STX3_10:11_down
multi_exon_skipping	UBE2C_2:3_down
multi_exon_skipping	UBXN7_3:4_down
multi_exon_skipping	STAG2_2:3:4_down
multi_exon_skipping	CRTC1_11:12:13:14_down
multi_exon_skipping	TTC3_2:3:4:5:6:7:8:10:11:12_down
multi_exon_skipping	DDX3X_4:5_down
multi_exon_skipping	FAM54B_2:3:4_down
multi_exon_skipping	DPF1_9:10_down
multi_exon_skipping	PI4K2B_2:4_down
multi_exon_skipping	TTLL3_9:10:11:12_down
multi_exon_skipping	AIF1L_2:4_down
multi_exon_skipping	MRPL38_5:6_down
multi_exon_skipping	ATG4B_4:5:6_down
multi_exon_skipping	AHI1_29:30_up
multi_exon_skipping	DEPDC1_8:9_up
multi_exon_skipping	KIAA0562_11:12_up
multi_exon_skipping	C16orf61_3:4_down
multi_exon_skipping	TMEM62_4:5_down
multi_exon_skipping	CD47_9:10_up
multi_exon_skipping	ADAMTS13_18:19:20_down
multi_exon_skipping	C10orf118_2:3_down
multi_exon_skipping	PPM1E_3:4:5:6_down
multi_exon_skipping	TNIP1_3:4_down
multi_exon_skipping	MTMR12_14:15_down
multi_exon_skipping	ADAMTS13_18:19_down
multi_exon_skipping	ANAPC1_4:5_down
multi_exon_skipping	LRRC23_9:10:11_down
multi_exon_skipping	SMG6_18:19_down
multi_exon_skipping	TNFAIP8_2:4_up
multi_exon_skipping	SMG7_18:19_up
multi_exon_skipping	PPP4R4_4:5_up
multi_exon_skipping	ZNF10_11:12:13_down
multi_exon_skipping	PTPN18_2:3:4:5_down
multi_exon_skipping	DFFB_10:11_down
multi_exon_skipping	LRCH4_9:10_down
multi_exon_skipping	RAB11FIP3_7:8_down
multi_exon_skipping	TMCO3_10:11:12_down
multi_exon_skipping	MTA3_3:4_down
multi_exon_skipping	UBFD1_6:7_down
multi_exon_skipping	SLC30A6_4:5_down
multi_exon_skipping	ANK3_27:28_down
multi_exon_skipping	CACHD1_4:6_up
multi_exon_skipping	ABI1_8:9:10_down
multi_exon_skipping	GIGYF2_2:3:4:5:6_down
multi_exon_skipping	FBF1_36:37_down
multi_exon_skipping	CCDC122_3:4_down
multi_exon_skipping	IFT88_2:3_down
multi_exon_skipping	SELENBP1_3:4_down
multi_exon_skipping	WDR35_11:12_down
multi_exon_skipping	UBXN11_5:6_down
multi_exon_skipping	IDE_21:22_up
multi_exon_skipping	SLC12A7_10:11:12:13:14:15:16:17_down
multi_exon_skipping	BIRC5_3:4:5_down
multi_exon_skipping	DTNA_3:4_down
multi_exon_skipping	LYRM1_5:6_down
multi_exon_skipping	CASKIN1_15:16_down
multi_exon_skipping	DEDD2_2:3_up
multi_exon_skipping	KIAA1310_8:9:10:11_down
multi_exon_skipping	EPB41L2_15:16:17:18:19:20:21_down
multi_exon_skipping	FNTA_2:3_down
multi_exon_skipping	VPS54_20:21_down
multi_exon_skipping	E2F6_2:3:4_down
mutually_exclusive	DCAF6_12:13_up
