## Supplemental Table 4 for "Intragenic recruitment of NF-κB drives alternative splicing modifications upon activation by the viral oncogene TAX of HTLV-1"

### Sheet: Table S4
Name	Sequence
RT-PCR Primers
C2A	CCAAGATGATCAGCCATTCTGG
C12A	ATGCAAACTGCAAGAATC
C13	AAGACATCTACCCCAGCAAC
pv10	TCCCAGTGACCTCAGCTAAG
CRISPRprom-CD44_F	GGTTCGGTCATCCTCTGTCC
CRISPRprom-CD44_R	TCGGAAGTTGGCTGCAGTTT
DHX9-E6_F	GGACCTTGGAAAATGCTAAAGC
DHX9-E8_R	GCCCAGCTGCTTGATATAAATGG
EIF4A2-E10_F	TCGCGGGATTGATGTGCAAC
EIF4A2-E12_R	ACACCTTTCCTCCCAAATCGAC
APLP2-E7_F	ACGGCACCATGTCAGACAAG
APLP2-E9_R	ACATCATTGGTTGGCAGAGG
KIF13A-E38_F	TGGAAGCAAGGCCTCTTCTAAG
KIF13A-E40_R	AAGTCAGCAAACTCCACAGG
RFX2-E10_F	CACAGCACTCCGGAACAGAC
RFX2-E12_R	AGTTCCAGAAGGAGAGCCAC
MYCBP2-E55_F	TTGCAGTGCCCAAGGATTTG
MYCBP2-E57_R	ACGTCCATCAGGTTTAAGCG
ROBO1-E19_F	TGTCACCTGAGGACCAAGTC
ROBO1-E21_R	CAGCTTCGCCTCCTCTCTG
C1ORF9-E12_F	AAGCTGGGTACTTTTCATGGT
C1ORF9-E14_R	AGGCTTAATGGACAAAAGTGCT
ADD3-E15_F	CCAGCTCCTCCTAACCCATT
ADD3-E17_R	TACCATGACAGGCACTTCCA
CCNL1-E3_F	TGCATCAAAAATCGAAGAAGC
CCNL1_E5_R	TGAGGATGCTTGACATGAACA
AASS-E19_ F	TCTGCTCACACTTTGTTGCG
AASS-E21_R	TCAGGTCTAAAGGCAGGAAGC
FLNA-E29_F	AGTACGGTGGTGACGAGATC
FLNA-E31_R	ATTCTCCACCACGTCCACAT
PARP6-E17_F	AGCAACAGGTCACACATTGTC
PARP6-E19 _R	TGCAGTTTGGTGTAGGATGC
HSPG2-E56_F	GGCTCCCTGCTGAGACTCTA
HSPG2-58_R	CAAGGACTGAGGCTTCCTGG
HES4-E1_F	AGCCGGACCCCAGACAAG
HES4-E3_R	TGTCTCACGGTCATCTCCAG
COL13A1-E36_F	CACCCGGGGACAAGGGAAAC
COL13A1-E39_R	ACACACACAGGCCAATCCAAG
ATP6V1B1-E12_F	ATCGAGCGGATCATCACCC
ATP6V1B1-E14_R	TGTTGTGAAGCTGTCTGTCCA
HDAC5-E15_R	AGCCTTTGCAGGTGTACCAG
HDAC5-E17_F	TTCAGAGTGCACTGTCTGGATC
CASK-E18_F	TTACCGCACTCAGTCTTCGT
CASK-E20_R	TGGTTGGGTAGTTGATGGCA
RT-qPCR Primers
CD44_E16_F	GTCCCATACCACTCATGGATCTGA
CD44_E17_R	GGTTGTGTTTGCTCCACCTTCT
CD44_Jct-E14-E15_F	TCTCATTACCCACACACGAAGG
CD44_Jct-E14-E15_R	TGGAATGTGTCTTGGTCTCCTG
CD44_E2_F	AATATAACCTGCCGCTTTGC
CD44_E2_R	TCCGATGCTCAGAGCTTTCT
CCNL1_E2S	CGGGGCAGGTGTTGTTTCATC
CCNL1_E3_F	TCCTCTTAACTGGCGGAGGTG
CCNL1_E4_R	ATGTACCACTCCACATCACC
ADD3_E14_F	GTTGTGGATAAGCCACCTTC
ADD3_E15_R	CGTTCGATTGTCCTCTTATAC
ADD3_Jct-E15-16_F	AACAAGGCCTAGAAGATGCTG
ADD3_Jct-E17-16_R	TCAGTCACCGCAAAATGTCC
MYCBP2_E54 F	ACCAATTCTGAAGGGACATGGG
MYCBP2_E54 R	CATCTTCATGTCGGAGGTACTGG
MYCBP2_Jct-E56-57_F	AGCCTCAGCTTCAGAGTGATCG
MYCBP2_E57_R	CCATCAGGTTTAAGCGATCTGC
SEC31B_E7_F	GACCATGAAGCTGAAGGAAC
SEC31B_E8_R	CTGCTCAAGGCAGAAAGGAC
SEC31B_E9_F	TGTCAGAGCCCTCGACTTG
SEC31B_E10_R	CTTGGATCCCAGGGTCATTG
ROBO1_E18_F	TGTCTGGGCAATGAAACTCG
ROBO1_E19_R	AAAGCCAGATGCTGAAGACC
ROBO1-E19_2F	ACACCGCAAGAAGAGAAACG
ROBO1-E20_2R	TGTTGGTGTGAAGGTAAAAGACG
CASK_E18_F	AAAATGCTTAGGGAAATGC
CASK_Jct-E19-E18_R	GGAAGGGGAATCTCTCTCAC
CASK_E16_F	GGGCATGATTCACAGGCAAG
CASK_E17_R	GTTCCACTGTTTGGTTAGCC
18S_F	GTAACCCGTTGAACCCCATT
18S_R	CCATCCAATCGGTAGTAGCG
GAPDH_F	ACCACAGTCCATGCCATCACT
GAPDH_R	CCATCACGCCACAGTTTCC
qChIP primers
CD44_Prom_F	GAAGAAAGCCAGTGCGTCTC
CD44_Prom_R	GTGTCCGGAGCGAACGGAGG
CD44_Ev10/iEv10_F	CATCCCAGTGACCTCAGCTA
CD44_E14/iE14_R	CACAAACTAGTCCAATCCCAGA
CD44_E16/iE16_F	TAAGGACACCCCAAATTCCA
CD44_E16/iE16_R	GTTTGCAGAACCCAGGAAGA
CASK_E16/I16_F	TCGCAAGTGACCAGGTTTTG
CASK_E16/I16_F	TCGGCACCTGTTAAACTTGG
CASK_E19/I19_F	TGGTTGTCAGACTGTGGTTGTT
CASK_E19/I19_R	CTGGAAGTGGAAGGGGAATC
MYCBP2_E56/I56_F	GCAACTCAGAACAAAGCTTCAG
MYCBP2_E56/I56_R	CACAGCCCATTTGTGTTCGG
MYCBP2_E58/I58_F	AAATACCTTCTCCCTTGCAGCAG
MYCBP2_E58/I58_R	TCTGGTATGTGATCGCTGTAGAG
SEC31B_E9/I9_F	TGGAGGCCACAAATGAATGC
SEC31B_E9/I9_R	GCCTGTGATTGCTCAGAAACAG
SEC31B_E16/I16_F	TTGTGCTTCTCCTGCAGTTG
SEC31B_E16/I16_R	AGAGCCAGCAAGCTTTACTG
Primers for TALE constructs
RELA_HindIII_F	GAGAGAAAGCTTGACGAACTGTTCCCCCTCATCTTCCCG
RELA_BamHI_R	GAGAGAGGATCCTTAGGAGCTGATCTGACTCAGCAGGGCT
DDX17_pXJ41_HindIII_F	GAGAGAAAGCTTCGCGGAGGAGGCTTTGGG
DDX17_pXJ41_BglIII_R	GAGAGAAGATCTTCATTTACGTGAAGGAGGAGGAGG
siRNA
siCTL(luciferase)	CGUACGCGGAAUACUUCGAdTdT
siDDX5/17	GGCUAGAUGUGGAAGAUGUdTdT
sgRNA
gRNA 1	GGGGAACCTGGAGTGTCGCG
gRNA 2	GCTGAGGCTGTAAATAATCG
Genomic sequences
Genomic sequence deleted by CRISPR-Cas9	ACACTCCAGGTTCCCCGACCCACGTCCCTGGCAGCCCCGA
